# Differential genomic and transcriptomic events associated with high-grade transformation of Chronic Lymphocytic Leukemia

**DOI:** 10.1101/644542

**Authors:** Jenny Klintman, Basile Stamatopoulos, Katie Ridout, Toby A. Eyre, Laura Lopez Pascua, Niamh Appleby, Samantha J. L. Knight, Helene Dreau, Niko Popitsch, The HICF2 Consortium, Mats Ehinger, Jose I. Martín-Subero, Elias Campo, Robert Månsson, Davide Rossi, Jenny C. Taylor, Dimitrios V. Vavoulis, Anna Schuh

## Abstract

The transformation of chronic lymphocytic leukemia (CLL) to high-grade diffuse large B-cell lymphoma (DLBCL), also called Richter’s Syndrome (RS), is a rare cancer with dismal prognosis. Drug discovery for RS is hampered by the lack of suitable experimental models, and effective therapies remain elusive rendering RS an area of high unmet clinical need. We performed whole genome sequencing (WGS) to interrogate paired CLL and RS samples from 17 patients enrolled in a prospective multicenter Phase 2 clinical trial (CHOP-OR) and we found that subclones affected by mutations in MAPK and PI3K pathways show a high expansion probability during transformation. We also demonstrate for the first time that non-coding mutation clusters in a *PAX5* enhancer, situated 330kb upstream from the transcription initiation site, correlate with transformation. Finally, we confirm our findings by employing targeted DNA sequencing (TGS) and RNA expression profiling on an extended cohort of 38 patients.

**Statement of significance:** Through integrated analysis of WGS, TGS and RNA expression data, we identified drivers of transformation not previously implicated in RS, which can be targeted therapeutically and tested in the clinic. Our results have informed the design of a new clinical platform study, which is now open to recruitment in the UK.
