## Supplementary Tables 1 to 12 for "Differential genomic and transcriptomic events associated with high-grade transformation of Chronic Lymphocytic Leukemia": table_s1.xlsx

### Sheet: CHOP-OR_clinical characteristic
AGE	mean (range, SD); N (%)
(n=14/17)
(mean, range; SD)	65.0 (48.4-86.8; 12.5)
<60 yrs	4 (28.6)
>60 yrs	10 (71.4)
GENDER	N (%)
(n=14/17)
Female	4 (28.6)
Male	10 (71.4)
ECOG Performance Status	N (%)
(n=14/17)
0	8 (57.1)
1	3 (21.4)
2	1 (7.1)
3	2 (14.3)
RAI STAGE	N (%)
(n=14/17)
Rai 0	4 (28.6)
Rai I	4 (28.6)
Rai II	4 (28.6)
Rai III	1 (7.1)
Rai IV	1 (7.1)
BINET STAGE	N (%)
(n=14/17)
Binet A	4 (28.6)
Binet B	7 (50.0)
Binet C	3 (21.4)
ANN ARBOR STAGE	N (%)
(n=13/17)
Ann Arbor I	1 (7.7)
Ann Arbor II	3 (23.1)
Ann Arbor III	6 (46.2)
Ann Arbor IV	3 (23.1)
INTERNATIONAL PROGNOSTIC INDEX (IPI) SCORE	N (%)
(n=13/17)
1	5 (38.5)
2	2 (15.4)
3	4 (30.8)
4	2 (15.4)
PREVIOUS TREATMENT	N (%)
(n=16/17)
0	4 (25.0)
1	8 (50.0)
>1	4 (25.0)
TYPE OF TREATMENT	N (%)
(n=16/17)
FC	4 (25)
FCR	6 (37.5)
Alemtuzumab +/- high dose steroid	2 (12.5)
Chlorambucil +/- rituximab	1 (6.3)
Rituximab	2 (12.5)
Other	2 (12.5)
B SYMPTOMS	N (%)
(n=14/17)
Yes	11 (78.6)
NUMBER of EXTRANODAL SITES	N (%)
(n=17/17)
0	8 (47.1)
1	7 (41.2)
>1	2 (11.8)
BULK in LYMPH NODE > 5 cm	N (%)
(n=14/17)
Yes	6 (42.9)
PLATELET COUNT < 100 x10'9	N (%)
(n=14/17)
Yes	4 (28.6)
LDH	N (%)
(n=14/17)
LDH > 1 x ULN	8 (57.1)
LDH > 1.5 x ULN	3 (21.4)
β2-MICROGLOBULINE >ULN	N (%)
(n=12/17)	4 (33.3)
TP53 DISRUPTION DETECTED IN CLINICAL TRIAL	N (%)
(n=17/17)	8 (47.1)
MYC EXPRESSION ≥20%	N (%)
(n=12/17)	6 (50.0)
EBV EXPRESSION	N (%)
(n=16/17)	1 (6.3)
ABC TYPE CELL of ORIGIN	N (%)
(n=14/17)	14 (100)
CENTRAL HISTOLOGY REVIEW	N (%)
(n=15/17)
Richter DLBCL	11 (73.3)
Accelerated CLL (i.e. Not Richter DLBCL)	4 (26.6)

### Sheet: IGHV_status
	IGHV status in CLL sample (Sanger seq)	IGHV status in CLL sample (NGS)	IGHV status in RS sample (NGS)	IGHV rearrarangement
CH1001	UM	UM	UM/MUT	CLL & RS: VH1-46; In addition in RS: VH4-61 (MUT)
CH1003	MUT	MUT	MUT	CLL: VH1-18; RS: VH1-69
CH1005	MUT	MUT	failed	CLL: VH3-21
CH1007	UM	UM	UM	VH3-30
CH1008	failed	failed	failed	na
CH1009	failed	failed	MUT	RS: VH1-69, VH3-23, VH3-38, VH4-59
CH1011	UM	UM	failed	VH4-39
CH1016	UM	UM	UM	CLL (Sanger Seq): VH4-38; CLL & RS (NGS): polyclonal VH4-b dominant clone (VH4-38 not detected)
CH1017	UM	UM	failed	CLL: VH1-2
CH1018	UM	UM	UM/MUT	CLL & RS: VH1-69; In addition in RS: VH4-34 (MUT), VH1-2 (MUT), VH4-39 (UM)
CH1019	MUT	MUT	MUT	VH4-34
CH1021	not tested	UM	UM	VH3-30
CH1022	UM	UM	UM	VH4-39
CH1024	MUT	MUT	MUT	VH4-34
CH1030	UM	failed	failed	CLL: VH3-33
CH1032	not tested	UM	failed	CLL: VH4-4, VH2-5, VH1-69, VH5-51
CH1042	not tested	UM	UM	In CLL & RS: VH1-2 dominance (polyclonal); CLL: VH4-4, VH4-34, VH2-5; RS: VH3-33
	CLL		Richter's
	MUT n=4		MUT n=4
	UM n=11		UM n =7
	Undefined n=2		Undefined n=6
