## Supplementary Tables 1 to 12 for "Differential genomic and transcriptomic events associated with high-grade transformation of Chronic Lymphocytic Leukemia": table_s5.xlsx

### Sheet: Gene sets
PATHWAY	SOURCE	GENES
Various cancer genes (N=30)	CUSTOM	BCL6|BTG1|BTK|CBLB|CD79A|CD79B|CXCL12|CXCR4|DDX3X|EGR2|GNA13|HSP90AA1/HSP90|IRF4|MGA|NFKB2|NFKBIE|PARP1|PDCD1LG1|PDCD1LG2|POT1|RPS15|SAMHD1|SETD8/KMT5A|SPEN|TP53INP1|TRAF3|XPO1|ZAP70|ZFPM2|ZMYM3
CLL DRIVERS	LANDAU	ASXL1|ATM|BAZ2A|BCOR|BIRC3|BRAF|BRCC3|CARD11|CHD2|CHEK2|DDX3X|DYRK1A|EGR2|ELF4|EWSR1|FAM50A|FBXW7|FUBP1|GNB1|HIST1H1B|HIST1H1E|IGLL5|IKZF3|IRF4|KRAS|MAP2K1|MED12|MGA|MYD88|NOTCH1|NRAS|NXF1|PIM1|POT1|PTPN11|RPS15|SAMHD1|SF3B1|TP53|TRAF2|TRAF3|XPO1|XPO4|ZMYM3
DDR	CUSTOM	BRCA2|PARP1|ATM|ATR|PTEN|PALB2|RAD51B|RAD51D|RAD51C|RAD54L|RAD50|TP53|CHEK2|BRIP1|FANCA|FANCI|HDAC2|MLH3|ERCC3|MRE11|NBN
CELL_CYCLE_AND_APOPTOSIS	KEGG	CDC16|CDC7|CDC45|GADD45B|DBF4|ANAPC1|CREBBP|MDM2|ABL1|SMC1B|LOC728622|GADD45G|ATM|ATR|ANAPC7|RBL2|ANAPC5|RBL1|MYC|CDC14B|SMC1A|CDC14A|LOC731751|SKP1|TGFB2|TGFB1|GADD45A|STAG1|LOC650621|PLK1|RBX1|STAG2|TGFB3|MCM4|ORC6|CCND1|MAD1L1|MCM3|MCM6|MCM5|YWHAB|CCNA2|MCM7|BUB1|CHEK1|WEE2|MCM2|PTTG1|CDC27|CDC25B|CDC25C|LOC651610|CDC25A|CDC6|CDC20|BUB3|YWHAZ|CCND2|YWHAH|CCNB1|YWHAG|YWHAE|CCNE1|ORC3|CCND3|PTTG…
CELL_CYCLE_AND_APOPTOSIS	PANC	ABL1|AKT1|AKT2|AKT3|ATM|ATR|BAD|BAX|BCL2|BCL2L1|BID|BIRC3|BIRC7|CAPN2|CASP10|CASP12|CASP3|CASP7|CASP8|CASP9|CCNA1|CCNA2|CCNB1|CCNB3|CCND1|CCND2|CCND3|CCNE1|CCNE2|CDC14A|CDC14B|CDC25A|CDC25B|CDC25C|CDC6|CDC7|CDK2|CDK4|CDK6|CDKN1A|CDKN1B|CDKN1C|CDKN2A|CDKN2B|CDKN2C|CDKN2D|CHEK1|CHEK2|CHUK|CREBBP|CUL1|E2F1|E2F5|ENDOG|EP300|FAS|FASLG|GADD45A|GADD45B|GADD45G|GSK3B|HDAC1|HDAC2|IKBKB|IKBKG|IL1A|IL1B|IL1…
CHROMATINE_MODIFICATION	PANC	ARID1A|BNIP3|CREBBP|HDAC1|HDAC10|HDAC11|HDAC2|HDAC4|HDAC5|HDAC6|HELLS|HMGA1|MAP3K12|NASP|NPM2|NSD1|PPARGC1A|PRMT8|RPS6KA5|SIRT4|SUV39H2|WHSC1L1
DDR	PANC	ALKBH2|ALKBH3|ATM|BRCA1|BRCA2|BRIP1|C19orf40|CCNO|DDB2|ERCC2|ERCC6|FANCA|FANCB|FANCC|FANCE|FANCF|FANCG|FANCL|FEN1|GTF2H3|H2AFX|LIG4|MAD2L2|MDC1|MGMT|MNAT1|MUTYH|NBN|NTHL1|PCNA|POLB|POLD1|POLD4|POLE2|POLR2D|POLR2H|POLR2J|PRKDC|RAD50|RAD51|RAD52|RFC3|RFC4|RPA3|RPS27A|UBB|UBE2T|XPA|XRCC4|ZBTB32
DRIVERS	PANC	ABL1|ACVR1B|AKT1|ALK|AMER1|APC|AR|ARID1A|ARID1B|ARID2|ASXL1|ATM|ATRX|AXIN1|B2M|BAP1|BCL2|BCOR|BRAF|BRCA1|BRCA2|CARD11|CASP8|CBL|CDH1|CDKN2A|CEBPA|CIC|CREBBP|CRLF2|CSF1R|CTNNB1|CYLD|DAXX|DNMT1|DNMT3A|EGFR|EP300|ERBB2|EZH2|FBXW7|FGFR2|FGFR3|FLT3|FOXL2|FUBP1|GATA1|GATA2|GATA3|GNA11|GNAQ|GNAS|H3F3A|HIST1H3B|HNF1A|HRAS|IDH1|IDH2|JAK1|JAK2|JAK3|KDM5C|KDM6A|KIT|KLF4|KMT2C|KMT2D|KRAS|MAP2K1|MAP3K1|MED12|…
HEDGEHOG	PANC	BMP2|BMP4|GAS1|GLI1|GLI3|GSK3B|HHIP|LRP2|PRKACA|PRKACB|PRKACG|PRKX|PTCH1|SMO|WNT10A|WNT10B|WNT11|WNT16|WNT2|WNT2B|WNT3|WNT4|WNT5A|WNT5B|WNT6|WNT7A|WNT7B|ZIC2
HOUSEKEEPING	PANC	ACAD9|AGK|AMMECR1L|C10orf76|CC2D1B|CNOT10|CNOT4|COG7|DDX50|DHX16|DNAJC14|EDC3|EIF2B4|ERCC3|FCF1|FTSJ2|GPATCH3|HDAC3|MRPS5|MTMR14|NOL7|NUBP1|PIAS1|PIK3R4|PRPF38A|RBM45|SAP130|SF3A3|SLC4A1AP|TLK2|TMUB2|TRIM39|TTC31|USP39|VPS33B|ZC3H14|ZKSCAN5|ZNF143|ZNF346|ZNF384
JAK-STAT	PANC	AKT1|AKT2|AKT3|BCL2L1|CBL|CBLC|CCND1|CCND2|CCND3|CLCF1|CNTFR|CREBBP|CRLF2|CSF2|CSF3|CSF3R|EP300|EPO|EPOR|GHR|GRB2|IFNA17|IFNA2|IFNA7|IFNG|IL10|IL11|IL11RA|IL12A|IL12B|IL12RB2|IL13|IL13RA2|IL15|IL19|IL20RA|IL20RB|IL22RA1|IL22RA2|IL23A|IL23R|IL24|IL2RA|IL2RB|IL3|IL3RA|IL5RA|IL6|IL6R|IL7|IL7R|JAK1|JAK2|JAK3|LEP|LEPR|LIF|LIFR|MPL|MYC|OSM|PIK3CA|PIK3CB|PIK3CD|PIK3CG|PIK3R1|PIK3R2|PIK3R3|PIK3R5|PIM1|PR…
MAPK	PANC	AKT1|AKT2|AKT3|BDNF|BRAF|CACNA1C|CACNA1D|CACNA1E|CACNA1G|CACNA1H|CACNA2D1|CACNA2D2|CACNA2D3|CACNA2D4|CACNB2|CACNB3|CACNB4|CACNG1|CACNG4|CACNG6|CASP3|CD14|CDC25B|CHUK|DAXX|DDIT3|DUSP10|DUSP2|DUSP4|DUSP5|DUSP6|DUSP8|EGF|EGFR|FAS|FASLG|FGF1|FGF10|FGF11|FGF12|FGF13|FGF14|FGF16|FGF17|FGF18|FGF19|FGF2|FGF20|FGF21|FGF22|FGF23|FGF3|FGF4|FGF5|FGF6|FGF7|FGF8|FGF9|FGFR1|FGFR2|FGFR3|FGFR4|FLNA|FLNC|FOS|GADD4…
NOTCH	PANC	APH1B|CREBBP|DLL1|DLL3|DLL4|DTX1|DTX3|DTX4|EP300|HDAC1|HDAC2|HES1|HES5|JAG1|JAG2|KAT2B|LFNG|MAML2|MFNG|NOTCH1|NOTCH2|NOTCH3|NUMBL|PTCRA
PI3K	PANC	AKT1|AKT2|AKT3|ANGPT1|BAD|BCL2|BCL2L1|BRCA1|CASP9|CCND1|CCND2|CCND3|CCNE1|CCNE2|CD19|CDK2|CDK4|CDK6|CDKN1A|CDKN1B|CHAD|CHUK|COL11A1|COL11A2|COL1A1|COL1A2|COL24A1|COL27A1|COL2A1|COL3A1|COL4A3|COL4A4|COL4A5|COL4A6|COL5A1|COL5A2|COL6A6|COMP|CREB3L1|CREB3L3|CREB3L4|CREB5|CSF1R|CSF3|CSF3R|DDIT4|EFNA1|EFNA2|EFNA3|EFNA5|EGF|EGFR|EIF4EBP1|EPHA2|EPO|EPOR|FASLG|FGF1|FGF10|FGF11|FGF12|FGF13|FGF14|FGF16|FGF1…
RAS	PANC	ABL1|AKT1|AKT2|AKT3|ANGPT1|BAD|BCL2L1|CALML3|CALML5|CALML6|CHUK|CSF1R|EFNA1|EFNA2|EFNA3|EFNA5|EGF|EGFR|EPHA2|ETS2|FASLG|FGF1|FGF10|FGF11|FGF12|FGF13|FGF14|FGF16|FGF17|FGF18|FGF19|FGF2|FGF20|FGF21|FGF22|FGF23|FGF3|FGF4|FGF5|FGF6|FGF7|FGF8|FGF9|FGFR1|FGFR2|FGFR3|FGFR4|FIGF|FLT1|FOXO4|GNG12|GNG4|GNG7|GNGT1|GRB2|GRIN1|GRIN2A|GRIN2B|HGF|HRAS|IGF1|IGF1R|IKBKB|IKBKG|KIT|KITLG|KRAS|LAT|MAP2K1|MAP2K2|MAPK…
TGF-B	PANC	ACVR1B|ACVR1C|ACVR2A|AMH|BAMBI|BMP2|BMP4|BMP5|BMP6|BMP7|BMP8A|BMPR1B|CDKN2B|CREBBP|CUL1|E2F5|EP300|FST|GDF6|ID1|ID2|ID4|IFNG|INHBA|INHBB|LEFTY1|LEFTY2|LTBP1|MAPK1|MAPK3|MYC|NODAL|NOG|PITX2|PPP2CB|PPP2R1A|RBX1|RHOA|SKP1|SMAD2|SMAD3|SMAD4|SMAD9|SP1|TFDP1|TGFB1|TGFB2|TGFB3|TGFBR2|THBS1|TNF
TRANSCRIPTIONAL_REGULATION	PANC	ARNT2|ATM|BAIAP3|BCL2A1|BCL2L1|BIRC3|CCNA1|CCND2|CCR7|CD14|CD40|CDKN1A|CDKN1B|CDKN2C|CEBPA|CEBPE|CSF1R|CSF2|DDIT3|DUSP6|ETV1|ETV4|ETV7|EYA1|FLT1|FLT3|FUT8|GRIA3|GZMB|H3F3A|H3F3C|HDAC1|HDAC2|HHEX|HIST1H3B|HIST1H3G|HIST1H3H|HMGA2|HOXA10|HOXA11|HOXA9|HPGD|ID2|IGF1|IGF1R|IGFBP3|IL1R2|IL2RB|IL3|IL6|IL8|ITGB7|KDM6A|MDM2|MEN1|MET|MLF1|MLLT3|MMP3|MMP9|MPO|MYC|MYCN|NCOR1|NFKB1|NFKBIZ|NGFR|NR4A3|NTRK1|NUPR…
WNT	PANC	APC|AXIN1|AXIN2|BAMBI|CAMK2B|CCND1|CCND2|CCND3|CREBBP|CTNNB1|CUL1|CXXC4|DKK1|DKK2|DKK4|EP300|FOSL1|FZD10|FZD2|FZD3|FZD7|FZD8|FZD9|GPC4|GSK3B|JUN|LEF1|MAPK10|MAPK8|MAPK9|MMP7|MYC|NFATC1|NKD1|PLCB1|PLCB4|PPP3CA|PPP3CB|PPP3CC|PPP3R1|PPP3R2|PRKACA|PRKACB|PRKACG|PRKCA|PRKCB|PRKCG|PRKX|RAC1|RAC2|RAC3|RBX1|RHOA|SFRP1|SFRP2|SFRP4|SKP1|SMAD3|SMAD4|SOST|SOX17|TBL1XR1|TCF7L1|TP53|WIF1|WNT10A|WNT10B|WNT11|WN…
PPAR	KEGG	SLC27A5|SLC27A4|SORBS1|ACADL|CYP4A11|ACADM|APOA2|CD36|FADS2|APOA1|CYP7A1|SLC27A1|SCD|CYP8B1|UCP1|DBI|NR1H3|ACSL6|ME1|MMP1|GK|GK2|APOA5|RXRB|RXRG|PLTP|PDPK1|RXRA|ILK|APOC3|ACOX2|ACOX3|CYP27A1|OLR1|CPT2|ACAA1|CPT1B|ANGPTL4|SLC27A2|LPL|FABP1|CPT1A|PCK2|FABP4|CPT1C|FABP2|PCK1|SCP2|PPARA|AQP7|PLIN1|CYP4A22|FABP3|FABP5|FABP6|FABP7|ACSL5|ADIPOQ|SLC27A6|HMGCS2|EHHADH|UBC|PPARG|PPARD|ACSL1|SCD5|ACOX1|ACSL…
MAPK	KEGG	JUN|MEF2C|ELK4|ELK1|JUND|GADD45B|ZAK|STMN1|RRAS2|MAP3K5|MAP3K1|MAP3K3|MAP3K4|MAP3K7|MAP3K8|AKT1|AKT2|ARRB2|CD14|ARRB1|NRAS|DUSP16|CHP2|RASGRP3|NFKB2|NFKB1|MYC|NFATC4|MAPK14|FLNC|FLNA|KRAS|FLNB|PRKX|TRAF6|TGFB2|DUSP1|DUSP2|TGFB1|TRAF2|BDNF|TAB2|ECSIT|TGFBR2|DUSP7|TGFBR1|DUSP5|DUSP6|DUSP3|TGFB3|PLA2G4E|DUSP4|CACNG5|CACNG4|NF1|PLA2G12A|NFATC2|RASGRP4|MAP3K2|MAX|DUSP10|FGF9|FGF8|FGF7|FGF6|FGF5|FGF3|F…
ERBB	KEGG	JUN|SOS2|PAK3|RAF1|PRKCB|BTC|SHC1|PRKCA|ELK1|NRG1|PAK2|MTOR|PAK4|MAP2K4|EIF4EBP1|BAD|PRKCG|NRG3|MAPK9|ERBB4|MAPK10|PTK2|ERBB2|ERBB3|MAP2K2|TGFA|BRAF|MAP2K1|MAP2K7|ABL1|NRG2|AKT1|ABL2|AKT2|SHC4|RPS6KB1|RPS6KB2|AKT3|NRAS|GRB2|AREG|STAT5B|MAPK3|STAT5A|PAK6|SOS1|MYC|MAPK1|NCK1|PIK3R5|NRG4|HRAS|MAPK8|EGFR|GSK3B|CBLB|KRAS|CBL|SHC3|CDKN1B|CDKN1A|EGF|EREG|ARAF|NCK2|PAK7|SRC|PIK3R3|CAMK2A|CAMK2B|CAMK2D|CA…
CALCIUM	KEGG	CALM2|PTGFR|BST1|PTGER1|F2R|CALM1|PTGER3|ATP2A1|OXTR|PPP3R2|P2RX4|TACR3|P2RX5|PPP3CC|ADRB3|ATP2A3|P2RX1|PPP3R1|ADRB2|ATP2A2|P2RX3|ADRB1|TACR1|TACR2|SPHK1|CCKAR|CCKBR|NTSR1|PDGFRB|LOC729317|SLC8A1|ITPR3|SLC8A3|PLCD3|EDNRA|P2RX7|CHP2|DRD1|DRD5|TRHR|EDNRB|PHKB|PHKA2|PHKA1|GNA15|GNA11|VDAC1|VDAC2|CHRM1|VDAC3|CHRM2|PRKX|PLN|BDKRB1|MYLK|PLCE1|CHRM3|ADCY3|CALML5|LTB4R2|ADCY2|ADCY1|BDKRB2|PDE1C|CYSLTR1|G…
CHEMOKINE	KEGG	CCL26|STAT3|STAT1|STAT2|CCL3L1|CCL2|GNB4|CCL3|ADRBK2|ADRBK1|CCL5|CCL4|CX3CR1|CCL13|CCL11|CCL8|CCL7|CCL3L3|ROCK1|PTK2|BRAF|CXCL14|VAV1|CCL14|CCL15|IKBKB|AKT1|AKT2|JAK3|SHC4|DOCK2|JAK2|CCL18|GRK7|ARRB2|CCL17|ARRB1|CCL20|VAV2|CCL19|AKT3|NRAS|CCL21|CCL23|TIAM1|CCL22|GNG13|STAT5B|NFKB1|GRK1|NFKBIB|NFKBIA|CCL16|PIK3R5|RELA|GNG7|GNG5|KRAS|SHC3|FGR|GNB3|GNB2|CCL24|PRKX|GNG4|GNG3|GNAI1|GNG10|GNAI2|GNG11|G…
P53	KEGG	CASP9|CASP8|SFN|TSC2|IGF1|CDK1|GADD45B|RCHY1|ZMAT3|IGFBP3|RRM2B|BAI1|TP73|SERPINB5|RPRM|PPM1D|BID|MDM4|BAX|MDM2|TP53AIP1|CASP3|TP53I3|PMAIP1|PIDD|RFWD2|PERP|GADD45G|EI24|SESN2|ATM|ATR|SESN3|CHEK2|APAF1|CDKN2A|RRM2|CDKN1A|BBC3|GADD45A|TNFRSF10B|DDB2|GTSE1|SIAH1|CCND1|CD82|PTEN|CDK2|CHEK1|SESN1|CDK4|SERPINE1|TP53|CCNE2|FAS|CDK6|CYCS|STEAP3|CCNB2|LOC651610|CCND2|SHISA5|CCNB1|CCNG1|CCNE1|CCNB3|THBS1|…
MTOR	KEGG	TSC2|IGF1|RPS6KA6|MTOR|EIF4B|EIF4E|EIF4EBP1|RICTOR|INS|PGF|ULK1|RHEB|BRAF|HIF1A|PDPK1|RPTOR|AKT1|AKT2|RPS6KA2|RPS6KA3|RPS6KB1|MLST8|AKT3|RPS6KB2|TSC1|ULK2|CAB39|MAPK3|CAB39L|RPS6|MAPK1|RPS6KA1|PIK3R5|ULK3|EIF4E1B|STK11|EIF4E2|VEGFA|PRKAA2|VEGFC|PRKAA1|VEGFB|STRADA|PIK3R3|FIGF|DDIT4|PIK3CA|PIK3CB|PIK3CD|PIK3CG|PIK3R1|PIK3R2
WNT	KEGG	JUN|LRP5|LRP6|PPP3R2|SFRP2|SFRP1|PPP3CC|VANGL1|PPP3R1|FZD1|FZD4|APC2|FZD6|FZD7|SENP2|FZD8|LEF1|CREBBP|FZD9|PRICKLE1|CTBP2|ROCK1|CTBP1|WNT9B|WNT9A|CTNNBIP1|DAAM2|TBL1XR1|MMP7|CER1|MAP3K7|VANGL2|WNT2B|WNT11|WNT10B|DKK2|LOC728622|CHP2|AXIN1|AXIN2|DKK4|NFAT5|MYC|SOX17|CSNK2A1|CSNK2A2|NFATC4|CSNK1A1|NFATC3|CSNK1E|BTRC|PRKX|SKP1|FBXW11|RBX1|CSNK2B|SIAH1|TBL1Y|WNT5B|CCND1|CAMK2A|NLK|CAMK2B|CAMK2D|CAMK2G…
NOTCH	KEGG	HES5|DTX3|NOTCH4|DTX3L|NOTCH3|NOTCH2|EP300|HES1|NOTCH1|NUMB|PSEN2|PSEN1|PTCRA|SNW1|APH1A|KAT2A|ADAM17|RFNG|RBPJ|DTX1|CREBBP|DTX2|MAML1|CTBP2|NCOR2|CTBP1|DVL3|JAG2|DVL2|NUMBL|MAML2|KAT2B|DLL4|PSENEN|DLL3|DVL1|CIR1|DLL1|LFNG|JAG1|MAML3|HDAC1|HDAC2|NCSTN|DTX4|MFNG|RBPJL
HEDGEHOG	KEGG	CSNK1A1L|HHIP|PTCH2|GAS1|WNT3A|ZIC2|WNT9B|WNT9A|LRP2|CSNK1G1|WNT2B|WNT11|WNT10B|IHH|SMO|WNT10A|WNT4|CSNK1G3|SHH|WNT1|CSNK1D|RAB23|CSNK1A1|CSNK1G2|CSNK1E|BMP8A|GSK3B|WNT7A|BTRC|WNT7B|WNT8A|WNT8B|WNT2|WNT3|PRKX|WNT5A|WNT6|FBXW11|STK36|WNT5B|GLI1|DHH|PRKACA|PRKACB|SUFU|BMP4|PRKACG|BMP2|GLI2|BMP7|GLI3|PTCH1|BMP8B|WNT16|BMP5|BMP6
TGF_BETA	KEGG	TFDP1|NOG|TNF|GDF7|INHBB|INHBC|COMP|INHBA|THBS4|RHOA|CREBBP|ROCK1|ID1|ID2|RPS6KB1|RPS6KB2|CUL1|LOC728622|ID4|SMAD3|MAPK3|RBL2|SMAD4|RBL1|NODAL|SMAD1|MYC|SMAD2|MAPK1|SMURF2|SMURF1|EP300|BMP8A|GDF5|SKP1|CHRD|TGFB2|TGFB1|IFNG|CDKN2B|PPP2CB|PPP2CA|PPP2R1A|ID3|SMAD5|RBX1|FST|PITX2|PPP2R1B|TGFBR2|AMHR2|LTBP1|LEFTY1|AMH|TGFBR1|SMAD9|LEFTY2|SMAD7|ROCK2|TGFB3|SMAD6|BMPR2|GDF6|BMPR1A|BMPR1B|ACVRL1|ACVR2B|A…
VEGF	KEGG	CASP9|RAF1|PRKCB|PRKCA|PPP3R2|PPP3CC|PPP3R1|SH2D2A|PLA2G3|SPHK1|BAD|PRKCG|JMJD7-PLA2G4B|PLA2G6|RAC2|PTK2|PLA2G2E|PLA2G10|NOS3|MAPK11|MAP2K2|PLA2G2A|RAC3|PLA2G4A|PTGS2|PLA2G5|MAPK13|PLA2G12B|MAP2K1|KDR|PLA2G4B|AKT1|PLA2G2F|AKT2|NRAS|AKT3|CHP2|NFAT5|MAPK3|RAC1|PLA2G1B|MAPK1|MAPKAPK3|PIK3R5|HRAS|NFATC4|MAPK14|MAPK12|NFATC3|MAPKAPK2|KRAS|SPHK2|HSPB1|VEGFA|PXN|PLA2G4E|SRC|PIK3R3|PPP3CB|PPP3CA|PIK3CA|P…
TOLL_LIKE_RECEPTOR	KEGG	JUN|CD80|CD86|STAT1|TLR9|CCL3|MYD88|CCL5|MAP2K4|CCL4|LBP|RIPK1|TLR6|IKBKB|LY96|MAP3K8|MAP3K7|AKT1|AKT2|CD14|CTSK|AKT3|SPP1|IKBKE|NFKB1|NFKBIA|PIK3R5|TLR5|TIRAP|MAPK14|MAPK12|RELA|TRAF6|TRAF3|TOLLIP|CXCL11|TAB2|TLR7|TLR8|CXCL10|CASP8|TICAM1|CHUK|TNF|IFNA5|IFNA4|IFNA2|FADD|IFNA1|IRAK4|IL8|MAPK9|IL12B|MAPK10|MAPK11|MAP2K2|MAP2K3|IL12A|MAPK13|MAP2K1|MAP2K7|MAP2K6|IFNA17|IFNA21|IFNA6|IFNA7|IFNA8|IFNA1…
NOD_LIKE_RECEPTOR	KEGG	TRIP6|CASP8|CHUK|TAB3|CXCL1|RIPK2|TNF|BIRC3|CCL2|XIAP|CCL5|NOD1|CARD6|CCL13|CCL11|CCL8|CARD8|CCL7|MEFV|IL8|MAPK9|MAPK10|MAPK11|ERBB2IP|MAPK13|CASP5|IKBKB|NOD2|MAP3K7|CASP1|CARD18|TNFAIP3|SUGT1|MAPK3|PSTPIP1|NFKB1|NFKBIB|NFKBIA|MAPK1|IKBKG|CARD9|MAPK8|MAPK14|MAPK12|IL18|RELA|PYDC1|TRAF6|HSP90AA1|PYCARD|TAB2|NLRC4|IL1B|HSP90B1|NLRP3|NLRP1|NAIP|BIRC2|CXCL2|HSP90AB1|TAB1|IL6
RIG_I_LIKE_RECEPTOR	KEGG	CASP10|CASP8|CXCL10|CHUK|TRIM25|TNF|IFNA5|IFNA4|IFNA2|ATG12|TBKBP1|FADD|SIKE1|IFNA1|RIPK1|IL8|MAPK9|IL12B|MAPK10|ISG15|MAPK11|MAP3K1|IL12A|MAPK13|IKBKB|MAP3K7|IFNA17|DAK|IFNA21|IFNA6|IFNA7|IFNA8|IFNA10|OTUD5|IFNA13|IFNA14|IFNA16|DDX3X|IKBKE|NFKB1|NFKBIB|NFKBIA|IRF3|IFIH1|IKBKG|MAPK8|MAPK14|MAPK12|RELA|DDX3Y|IFNE|TRAF6|TRAF3|TRAF2|IFNB1|TANK|CYLD|TRADD|ATG5|DDX58|PIN1|MAVS|IFNK|DHX58|TBK1|TMEM173|…
JAK_STAT	KEGG	STAT3|STAT4|STAT1|STAT2|PIAS3|TYK2|IL21R|CREBBP|SOCS5|IL23A|CTF1|STAM|SPRY4|IL22|JAK1|AKT1|AKT2|JAK3|JAK2|AKT3|STAT5B|STAT5A|TPO|STAT6|MYC|IL24|SPRED1|PIK3R5|CSF2|IL13RA2|PIAS1|IL13RA1|CNTF|PRLR|CNTFR|PRL|SOCS1|IFNE|CSF2RB|CSF2RA|IL23R|CSF3|SOCS3|CCND1|IL22RA2|CSH1|BCL2L1|CSF3R|PIAS4|CBLC|CLCF1|OSMR|IL20|CCND2|CCND3|SOS2|EPO|PTPN11|IL9R|MPL|SPRED2|IFNA5|IFNA4|IFNA2|IL28RA|SOCS2|IFNA1|CISH|PTPN6|I…
T_CELL_RECEPTOR	KEGG	JUN|ZAP70|MALT1|CD28|PDK1|PPP3R2|PPP3CC|PPP3R1|PAK4|ICOS|VAV1|IKBKB|MAP3K8|MAP3K7|AKT1|AKT2|NRAS|AKT3|VAV2|CHP2|NFAT5|NFKB1|NFKBIB|NFKBIA|PAK6|NFKBIE|NCK1|CTLA4|CSF2|PIK3R5|CD4|NFATC4|MAPK14|MAPK12|NFATC3|RELA|KRAS|CD8A|CD8B|CD247|NCK2|MAP3K14|PAK7|CD3D|CD3E|PAK1|CD3G|CBLC|LCP2|PLCG1|NFATC2|NFATC1|LCK|CDC42|RASGRP1|SOS2|PAK3|CHUK|RAF1|TNF|CARD11|PAK2|RHOA|PTPN6|PDCD1|MAPK9|MAPK11|MAP2K2|PRKCQ|MAP…
B_CELL_RECEPTOR	KEGG	JUN|SOS2|CHUK|RAF1|PRKCB|MALT1|CARD11|PPP3R2|PPP3CC|PPP3R1|PTPN6|INPP5D|DAPP1|RAC2|MAP2K2|RAC3|CD19|MAP2K1|VAV1|CD22|CD72|IKBKB|CD79A|AKT1|CD81|CR2|AKT2|CD79B|VAV2|AKT3|NRAS|CHP2|GRB2|RASGRP3|NFAT5|MAPK3|NFKB1|NFKBIB|RAC1|NFKBIA|SOS1|FCGR2B|NFKBIE|MAPK1|PIK3R5|IKBKG|HRAS|IFITM1|NFATC4|RELA|NFATC3|GSK3B|KRAS|SYK|BTK|PIK3R3|BLNK|PIK3AP1|PPP3CB|PPP3CA|LILRB3|PIK3CA|PIK3CB|PIK3CD|PLCG2|BCL10|NFATC2|F…
FC_EPSILON_RI	KEGG	SOS2|RAF1|PRKCB|PRKCA|PDK1|TNF|MAP2K4|PLA2G3|FCER1G|MS4A2|FCER1A|PRKCD|INPP5D|PRKCE|JMJD7-PLA2G4B|MAPK9|MAPK10|PLA2G6|RAC2|IL13|PLA2G2E|PLA2G10|MAPK11|MAP2K2|PLA2G2A|RAC3|MAP2K3|PLA2G4A|MAPK13|PLA2G5|PLA2G12B|MAP2K1|VAV1|MAP2K7|PLA2G4B|MAP2K6|AKT1|PLA2G2F|AKT2|VAV2|AKT3|NRAS|GRB2|MAPK3|RAC1|SOS1|PLA2G1B|MAPK1|CSF2|PIK3R5|HRAS|MAPK8|IL3|MAPK14|MAPK12|GAB2|KRAS|LAT|SYK|PLA2G4E|BTK|PIK3R3|PIK3CA|PIK…
NEUROTROPHIN	KEGG	JUN|FRS2|CALM2|CALM1|PDK1|RPS6KA6|TP73|MAP3K5|RPS6KA5|BRAF|MAP3K1|MAP3K3|IKBKB|ABL1|AKT1|SHC4|AKT2|NRAS|AKT3|SH2B1|NFKB1|NFKBIB|NFKBIA|NFKBIE|PIK3R5|MAPK14|NGFRAP1|MAPK12|RELA|KRAS|SHC3|TRAF6|NGF|CALML5|BDNF|NGFR|SH2B3|CSK|CAMK4|YWHAB|BCL2|CAMK2A|CAMK2B|CAMK2D|FOXO3|CAMK2G|IRS2|SORT1|CALML3|CRK|SH2B2|CRKL|PLCG1|PLCG2|YWHAZ|ARHGDIA|CALM3|YWHAH|ARHGDIB|YWHAG|YWHAE|CDC42|SOS2|PTPN11|RAF1|SHC1|RIPK2|…
INSULIN	KEGG	GCK|CALM2|PPARGC1A|ELK1|CALM1|EIF4E|EIF4EBP1|PRKAG2|FBP1|HK2|HK1|RHEB|BRAF|PDPK1|IKBKB|EXOC7|AKT1|SHC4|AKT2|NRAS|AKT3|PYGB|PYGM|ACACB|INPP5K|PYGL|ACACA|PIK3R5|PDE3B|PHKB|PHKA2|PHKA1|FLOT2|KRAS|SHC3|SOCS1|PRKX|PRKAB2|CALML5|PRKAB1|PRKAA2|PRKAA1|PDE3A|SOCS3|FOXO1|PRKACA|PRKACB|G6PC2|PRKACG|IRS2|CBLC|CALML3|FLOT1|CRK|SH2B2|CRKL|RHOQ|PRKAG1|PRKAR1A|PRKAR2A|PRKAR1B|CALM3|PTPN1|SOS2|RAF1|SHC1|PRKAR2B|T…
GNRH	KEGG	JUN|CALM2|ELK1|CALM1|MAP2K4|JMJD7-PLA2G4B|MMP2|PLA2G2E|PLA2G6|PLA2G10|MAP3K1|MAP3K3|ITPR3|MAP3K4|PLA2G4B|CGA|PLA2G2F|NRAS|MAPK14|MAPK12|KRAS|GNA11|PRKX|CALML5|ADCY3|ADCY2|ADCY1|PLA2G4E|CAMK2A|CAMK2B|CAMK2D|CAMK2G|PRKACA|GNAQ|PRKACB|PRKACG|GNRHR|GNAS|GNRH2|GNRH1|CALML3|PLA2G2D|PLD1|PLA2G12A|PLD2|HBEGF|CALM3|PTK2B|MAP3K2|CDC42|PLCB2|ADCY8|SOS2|ADCY9|PLCB1|ADCY6|ADCY7|PRKCB|RAF1|PLCB3|PRKCA|ADCY5|PL…
ADIPOCYTOKINE	KEGG	STAT3|CHUK|PTPN11|PPARGC1A|NPY|TNF|SLC2A4|CD36|SLC2A1|MTOR|ADIPOR2|PRKAG2|ACSL6|POMC|MAPK9|MAPK10|PRKCQ|RXRB|RXRG|IKBKB|PRKAG3|RXRA|TNFRSF1B|ADIPOR1|AKT1|AKT2|TNFRSF1A|JAK2|LEPR|AKT3|CPT1B|LEP|ACACB|NFKB1|NFKBIB|NFKBIA|NFKBIE|IKBKG|MAPK8|CPT1A|PCK2|CPT1C|PCK1|RELA|STK11|PPARA|TRAF2|PRKAB2|PRKAB1|PRKAA2|PRKAA1|SOCS3|TRADD|ACSL5|ADIPOQ|G6PC2|IRS2|ACSL1|AGRP|PRKAG1|G6PC|IRS1|CAMKK1|CAMKK2|IRS4|ACSL3…
MISMATCH_REPAIR	KEGG	MLH3|POLD1|MLH1|POLD2|RFC1|MSH2|RFC3|RFC2|MSH3|POLD4|PMS2|RFC4|LIG1|RFC5|RPA1|MSH6|RPA3|POLD3|RPA2|PCNA|SSBP1|RPA4|EXO1
BASE_EXCISION_REPAIR	KEGG	NEIL2|MPG|SMUG1|XRCC1|POLE4|HMGB1|POLE3|POLD4|MBD4|OGG1|UNG|POLD3|PCNA|NEIL1|POLE2|PARP4|PARP3|PARP2|POLB|APEX1|POLL|POLD1|POLD2|POLE|NEIL3|TDG|APEX2|LIG3|HMGB1P1|NTHL1|HMGB1P40|FEN1|LIG1|MUTYH|PARP1
NON_HOMOLOGOUS_END_JOINING	KEGG	XRCC4|MRE11A|POLL|POLM|LOC731751|NHEJ1|LIG4|FEN1|DNTT|XRCC5|RAD50|XRCC6|PRKDC|DCLRE1C
HOMOLOGOUS_RECOMBINATION	KEGG	RAD54L|XRCC3|RAD51B|NBN|RAD52|RAD51D|XRCC2|POLD4|BLM|EME1|RPA1|RAD51|POLD3|RAD50|RPA3|RPA2|RPA4|RAD51C|MRE11A|BRCA2|POLD1|POLD2|MUS81|TOP3A|RAD54B|SHFM1|TOP3B|SSBP1
NUCLEOTIDE_EXCISION_REPAIR	KEGG	MNAT1|POLE4|ERCC4|POLE3|ERCC3|ERCC6|ERCC5|GTF2H5|POLD4|ERCC2|RFC4|CETN2|RFC5|RPA1|RAD23B|RBX1|DDB2|RPA3|POLD3|RPA2|RAD23A|PCNA|RPA4|DDB1|POLE2|ERCC1|POLD1|POLD2|POLE|RFC1|RFC3|RFC2|XPC|XPA|GTF2H2|GTF2H1|CDK7|LIG1|CUL4A|CUL4B|ERCC8|CCNH|GTF2H4|GTF2H3
