## Supplementary Tables 1 to 12 for "Differential genomic and transcriptomic events associated with high-grade transformation of Chronic Lymphocytic Leukemia": table_s6.xlsx

### Sheet: Genes
SYMBOL	CLL #samples	RS #samples
SLC9B1	0	6
NOTCH1	5	5
TP53	3	5
DND1	0	4
DST	1	3
DUSP2	2	3
IRF2BP2	1	3
KMT2C	0	3
MEF2B	2	3
PTPRD	2	3
SF3B1	3	3
SVIL	0	3
TFCP2	3	3
XPO1	4	3
ABCD1P3	0	2
CDKN2A	2	2
CSMD3	1	2
DDX60L	2	2
DNER	0	2
EGR2	2	2
IGHG2	4	2
IGLV3-1	2	2
IGSF3	0	2
KMT2D	1	2
KRAS	1	2
MGA	0	2
NFKBIE	1	2
PPFIA2	1	2
PRAMEF1	1	2
RHPN2	0	2
SETD2	1	2
VEZT	0	2
WWP1	0	2

### Sheet: SNVs and InDels
SYMBOL	CHROM	POS	REF	ALT	CLL #samples	RS #samples
NOTCH1	chr9	139390648	CAG	C	5	5
XPO1	chr2	61719472	C	T	4	3
IGSF3	chr1	117156459	C	T	0	2
SVIL	chr10	29784072	G	C	0	2
ABCD1P3	chr16	32487123	T	C	0	2
RHPN2	chr19	33490566	T	C	0	2
SLC9B1	chr4	103826757	T	C	0	2
SLC9B1	chr4	103826769	G	A	0	2
DND1	chr5	140050940	C	T	0	2
PRAMEF1	chr1	12854188	T	C	0	1
PRAMEF1	chr1	12856087	C	T	0	1
IRF2BP2	chr1	234744588	C	T	0	1
IRF2BP2	chr1	234744688	G	A	1	1
IRF2BP2	chr1	234745194	C	T	0	1
SVIL	chr10	29779847	A	C	0	1
EGR2	chr10	64573248	G	T	1	1
EGR2	chr10	64573332	C	T	1	1
KRAS	chr12	25398281	C	T	0	1
KRAS	chr12	25398284	C	A	1	1
KMT2D	chr12	49420718	C	CT	1	1
KMT2D	chr12	49424442	G	GC	0	1
TFCP2	chr12	51501122	C	T	1	1
TFCP2	chr12	51503004	C	T	1	1
TFCP2	chr12	51512409	T	C	1	1
PPFIA2	chr12	81657145	C	G	0	1
PPFIA2	chr12	81762943	G	A	1	1
VEZT	chr12	95676216	C	G	0	1
VEZT	chr12	95694061	C	T	0	1
IGHG2	chr14	106109960	C	T	2	1
IGHG2	chr14	106110404	C	T	1	1
MGA	chr15	41988368	A	AATCC	0	1
MGA	chr15	42042499	G	T	0	1
TP53	chr17	7577082	C	T	1	1
TP53	chr17	7577545	T	A	1	1
TP53	chr17	7578212	G	A	0	1
TP53	chr17	7578402	G	C	0	1
TP53	chr17	7578535	T	C	0	1
MEF2B	chr19	19257589	C	CA	1	1
MEF2B	chr19	19260061	T	A	1	1
MEF2B	chr19	19260239	C	G	0	1
DUSP2	chr2	96810494	ACTCACCTGGTCG	A	0	1
DUSP2	chr2	96810582	C	T	0	1
DUSP2	chr2	96810591	G	A	1	1
SF3B1	chr2	198265477	C	T	1	1
SF3B1	chr2	198266713	C	T	1	1
SF3B1	chr2	198266834	T	C	1	1
DNER	chr2	230223324	T	A	0	1
DNER	chr2	230450660	T	C	0	1
IGLV3-1	chr22	23223275	A	C	0	1
IGLV3-1	chr22	23223430	A	G	1	1
SETD2	chr3	47147534	G	A	1	1
SETD2	chr3	47164505	G	A	0	1
SLC9B1	chr4	103826685	T	A	0	1
SLC9B1	chr4	103832611	G	A	0	1
DDX60L	chr4	169294887	G	A	1	1
DDX60L	chr4	169392975	G	T	1	1
DND1	chr5	140052407	G	A	0	1
DND1	chr5	140052430	G	T	0	1
NFKBIE	chr6	44229367	C	T	1	1
NFKBIE	chr6	44229495	GC	G	0	1
DST	chr6	56417107	C	A	0	1
DST	chr6	56434665	C	A	0	1
DST	chr6	56458990	G	C	1	1
KMT2C	chr7	151935910	C	T	0	1
KMT2C	chr7	151962134	G	T	0	1
KMT2C	chr7	151962168	C	A	0	1
WWP1	chr8	87460641	TTC	T	0	1
WWP1	chr8	87479030	C	T	0	1
CSMD3	chr8	113662424	G	T	0	1
CSMD3	chr8	113668383	T	C	1	1
PTPRD	chr9	8341796	C	A	0	1
PTPRD	chr9	8486232	C	T	1	1
PTPRD	chr9	8521544	G	A	1	1
CDKN2A	chr9	21971096	C	A	1	1
CDKN2A	chr9	21971186	G	A	1	1
PRAMEF1	chr1	12855878	A	C	1	0
IGHG2	chr14	106109647	C	G	1	0
TP53	chr17	7579529	C	T	1	0
DUSP2	chr2	96810072	C	T	1	0
IGLV3-1	chr22	23223496	C	G	1	0
