## Supplementary Tables 1 to 12 for "Differential genomic and transcriptomic events associated with high-grade transformation of Chronic Lymphocytic Leukemia": table_s7.xlsx

### Sheet: Counts
GENE	#samples TGS	#samples WGS	#samples TGS + WGS	Total # of SNVs/InDels
TP53	11	6	17	19
NOTCH1	9	5	14	14
XPO1	5	3	8	8
ATM	7	0	7	14
MGA	5	2	7	8
SF3B1	4	3	7	8
BIRC3	6	0	6	6
EGR2	3	2	5	7
DDX3X	3	1	4	6
KMT2D	2	2	4	4
MED12	4	0	4	10
NFKBIE	2	2	4	5
SAMHD1	4	0	4	5
SVIL	1	3	4	4
BCOR	3	0	3	8
HSP90AA1	2	1	3	3
KRAS	1	2	3	3
TGIF1	3	0	3	3
ATR	1	1	2	2
BRAF	1	1	2	2
CD79B	1	1	2	2
FBXW7	1	1	2	3
RPS15	1	1	2	2
TET2	1	1	2	3
ZFPM2	2	0	2	3
ITPKB	1	0	1	1
KLHL6	1	0	1	4
MYD88	1	0	1	1
NRAS	1	0	1	1
PIM1	1	0	1	1
POT1	1	0	1	1
PTEN	1	0	1	1
RIPK1	1	0	1	1
