## Supplementary Tables 1 to 12 for "Differential genomic and transcriptomic events associated with high-grade transformation of Chronic Lymphocytic Leukemia": table_s10.xlsx

### Sheet: Regions
Chr	Start	End	Phase
chr1	143253140	143254534	CLL
chr1	101288459	101288864	RS
chr1	157307802	157308054	RS
chr1	2585335	2586452	RS
chr1	47314072	47314206	RS
chr1	50333118	50333728	RS
chr1	75727884	75727958	RS
chr1	86933437	86933569	RS
chr1	77978291	77978553	RS
chr1	99808542	99809047	RS
chr1	50977465	50978460	RS
chr1	58815665	58816774	RS
chr1	243849299	243849498	RS
chr1	244729784	244730735	RS
chr10	129467242	129467650	RS
chr10	56634257	56634355	RS
chr10	60358191	60358627	RS
chr10	32995612	32995982	RS
chr10	69123424	69124534	RS
chr10	48307208	48307348	RS
chr11	287479	287479	CLL
chr11	35163868	35163917	RS
chr12	14190608	14192012	RS
chr12	62436205	62436213	RS
chr12	76558679	76559738	RS
chr12	87311330	87311562	RS
chr12	98593357	98593484	RS
chr12	47276627	47277192	RS
chr12	94459561	94460546	RS
chr12	38904952	38905681	RS
chr12	48795633	48796332	RS
chr13	80036722	80036994	RS
chr13	41282601	41282713	RS
chr14	106830616	106831024	CLL
chr14	22556325	22556437	RS
chr14	54267216	54267442	RS
chr14	106355718	106356182	RS
chr14	106691778	106691794	RS
chr14	60515194	60515242	RS
chr14	24339933	24340141	RS
chr14	70661427	70661754	RS
chr14	101824367	101824438	RS
chr14	30874694	30875439	RS
chr15	34582655	34583400	RS
chr15	84633569	84634291	RS
chr16	80670133	80670244	RS
chr16	83899383	83899652	RS
chr18	63223854	63224384	RS
chr19	28436316	28436711	RS
chr19	42140439	42140484	RS
chr2	143802662	143803193	RS
chr2	183267133	183267449	RS
chr2	31981131	31981323	RS
chr2	168490856	168490938	RS
chr2	213751455	213751977	RS
chr2	164965115	164965115	RS
chr2	202034087	202034377	RS
chr2	216015788	216016104	RS
chr2	56183665	56184106	RS
chr2	162153949	162154120	RS
chr2	231392042	231394583	RS
chr2	73927025	73927165	RS
chr20	25865750	25866012	RS
chr20	25858860	25858981	RS
chr20	25863311	25863577	RS
chr20	53926502	53926986	RS
chr20	53893652	53894237	RS
chr21	46369101	9839674	RS
chr3	161372098	161372766	RS
chr3	96813294	96814285	RS
chr4	123363831	123364222	RS
chr4	60201168	60201172	RS
chr4	81758794	81759406	RS
chr4	144646383	144646528	RS
chr4	43607607	43608153	RS
chr4	98260339	98261385	RS
chr4	98447851	98447940	RS
chr4	48684349	48684479	RS
chr4	67580968	67581528	RS
chr4	85967735	85969284	RS
chr4	85680032	85680181	RS
chr5	78114004	78114154	Both
chr5	78114004	78114038	Both
chr5	111253490	111253538	RS
chr5	100900420	100902487	RS
chr6	130132476	130132695	RS
chr6	1665360	1665447	RS
chr6	106715264	106715966	RS
chr6	154277015	154277783	RS
chr7	86949655	86950827	RS
chr7	103148975	103150098	RS
chr7	97078887	97078989	RS
chr8	124594728	124594787	RS
chr8	38996207	38996778	RS
chr8	123017645	123017732	RS
chr8	47611782	47612097	RS
chr8	119867338	119867421	RS
chr8	109133533	109133681	RS
chr8	19013672	19014331	RS
chr8	65841380	65841879	RS
chr8	16779879	16780038	RS
chr8	54022046	54022809	RS
chr8	60916791	60916883	RS
chr8	35867908	35868403	RS
chr8	100501037	100502986	RS
chr9	125747276	125747276	CLL
chr9	89484938	89485084	RS
chr9	96566976	96566976	RS
chr9	76755926	76756442	RS
