## Supplementary Tables 1 to 12 for "Differential genomic and transcriptomic events associated with high-grade transformation of Chronic Lymphocytic Leukemia": table_s11.xlsx

### Sheet: CLL Phase
Mutation count	Chr	Start	End	TAD	Genes	TAD +- 10kb	Nearest Gene	Notes
9	chr11	287479	287479	ATHL1 promoter			ATHL1
9	chr5	78114004	78114154		ARSB (intron)	ARSB (intron) enhancer	ARSB	Disorders: mps6, arylsulfatase b deficiency, msd, mld, KEGG pathway: metabolic pathways
9	chr9	125747276	125747276		RABGAP1 (intron)	RABGAP1 (intron) enhancer	RABGAP1	RAB GTPase activating protein 1

### Sheet: RS Phase
Mutation count	Chr	Start	End	TAD	Genes	TAD +- 10kb	Nearest Gene	Notes
16	chr12	48795633	48796332				ZNF641
17	chr8	100501037	100502986		VPS13B (intron)		VPS13B	vacuolar protein sorting 13 homolog Bp; Disorders: neutropenia
21	chr9	76755926	76756442				RORB	RAR related orphan receptor B
