## Supplementary Tables 1 to 12 for "Differential genomic and transcriptomic events associated with high-grade transformation of Chronic Lymphocytic Leukemia": table_s12.xlsx

### Sheet: 56 genes panel
Gene name	Chr	Start (GRCh37)	End (GRCh37)
ARID1A	chr1	27056143	27056354
	chr1	27057644	27058095
	chr1	27059168	27059283
	chr1	27087348	27087587
	chr1	27089465	27089776
	chr1	27092713	27092857
	chr1	27097611	27097817
	chr1	27098992	27099123
	chr1	27099304	27099478
	chr1	27099838	27099987
	chr1	27100072	27100208
	chr1	27100294	27100389
	chr1	27100821	27101711
	chr1	27102069	27102198
NRAS	chr1	115251153	115251275
	chr1	115252191	115252349
	chr1	115256422	115256599
	chr1	115258672	115258798
	chr1	115259280	115259515
NOTCH2	chr1	120460289	120460385
	chr1	120461030	120461176
	chr1	120461936	120462236
	chr1	120462853	120463020
	chr1	120464337	120464432
	chr1	120464860	120465069
	chr1	120465260	120465401
	chr1	120466261	120466607
	chr1	120467929	120468433
ITPKB	chr1	226822371	226822587
	chr1	226825381	226825451
	chr1	226827259	226827359
	chr1	226829623	226829826
	chr1	226834869	226835081
	chr1	226836374	226836472
	chr1	226923229	226925364
SVIL	chr10	29746989	29747262
	chr10	29747364	29747518
	chr10	29751207	29751330
	chr10	29752422	29752564
	chr10	29754525	29754679
	chr10	29756672	29756804
	chr10	29759206	29759412
	chr10	29760068	29760172
	chr10	29762768	29762918
	chr10	29769467	29769742
	chr10	29770514	29770657
	chr10	29773586	29773760
	chr10	29775015	29775159
	chr10	29775340	29775486
	chr10	29776093	29776228
	chr10	29777531	29777685
	chr10	29779777	29779948
	chr10	29782144	29782320
	chr10	29783844	29783929
	chr10	29784022	29784110
	chr10	29788046	29788192
	chr10	29801665	29801790
	chr10	29811340	29811564
	chr10	29812381	29812956
	chr10	29813402	29813644
	chr10	29815891	29815985
	chr10	29818635	29818773
	chr10	29819537	29819597
	chr10	29820184	29820217
	chr10	29820932	29821101
	chr10	29821459	29822387
	chr10	29824919	29824998
	chr10	29839527	29840192
	chr10	29843713	29843863
CXCL12	chr10	44874086	44874171
	chr10	44876212	44876328
	chr10	44880394	44880540
EGR2	chr10	64571757	64574228
BIRC3	chr11	102201731	102201972
	chr11	102206698	102206951
	chr11	102207492	102207532
	chr11	102207641	102207832
ATM	chr11	108098318	108098428
	chr11	108098499	108098620
	chr11	108099901	108100055
	chr11	108106393	108106566
	chr11	108114676	108114850
	chr11	108115511	108115758
	chr11	108117687	108117859
	chr11	108119656	108119834
	chr11	108121424	108121804
	chr11	108122560	108122763
	chr11	108123543	108123644
	chr11	108124537	108124771
	chr11	108126938	108127072
	chr11	108128207	108128338
	chr11	108129712	108129807
	chr11	108137896	108138074
	chr11	108139133	108139341
	chr11	108141787	108141880
	chr11	108141974	108142138
	chr11	108143255	108143339
	chr11	108143445	108143584
	chr11	108150214	108150340
	chr11	108151718	108151900
	chr11	108153433	108153611
	chr11	108154950	108155205
	chr11	108158327	108158447
	chr11	108159700	108159835
	chr11	108160325	108160533
	chr11	108163342	108163525
	chr11	108164036	108164192
	chr11	108165650	108165791
	chr11	108168010	108168114
	chr11	108170437	108170617
	chr11	108172371	108172521
	chr11	108173576	108173761
	chr11	108175398	108175584
	chr11	108178621	108178716
	chr11	108180883	108181047
	chr11	108183137	108183230
	chr11	108186546	108186643
	chr11	108186734	108186845
	chr11	108188096	108188253
	chr11	108190677	108190790
	chr11	108192024	108192152
	chr11	108196033	108196276
	chr11	108196781	108196957
	chr11	108198368	108198490
	chr11	108199756	108199942
	chr11	108200937	108201153
	chr11	108202167	108202289
	chr11	108202602	108202769
	chr11	108203485	108203632
	chr11	108204609	108204700
	chr11	108205692	108205841
	chr11	108206568	108206693
	chr11	108213945	108214103
	chr11	108216466	108216640
	chr11	108218002	108218097
	chr11	108224489	108224612
	chr11	108225537	108225606
	chr11	108235805	108235950
KRAS	chr12	25368372	25368494
	chr12	25378549	25378707
	chr12	25380169	25380346
	chr12	25398209	25398329
KMT2D	chr12	49415563	49415655
	chr12	49415827	49415934
	chr12	49416064	49416136
	chr12	49416374	49416658
	chr12	49418362	49418491
	chr12	49418594	49418729
	chr12	49419966	49421105
	chr12	49421587	49421713
	chr12	49421793	49421924
	chr12	49422612	49422741
	chr12	49422845	49423019
	chr12	49423185	49423259
	chr12	49424064	49424222
	chr12	49424385	49424551
	chr12	49424677	49424816
	chr12	49424959	49427747
	chr12	49427851	49428082
	chr12	49428194	49428259
	chr12	49428366	49428449
	chr12	49428596	49428718
	chr12	49430909	49432772
	chr12	49433006	49433141
	chr12	49433219	49433400
	chr12	49433508	49435318
	chr12	49435439	49435488
	chr12	49435701	49435773
	chr12	49435873	49436113
	chr12	49436345	49436428
	chr12	49436525	49436661
	chr12	49436860	49436969
	chr12	49437147	49437211
	chr12	49437419	49437565
	chr12	49437652	49437781
	chr12	49437984	49438087
	chr12	49438187	49438305
	chr12	49438528	49438748
	chr12	49439704	49439750
	chr12	49439849	49439957
	chr12	49440044	49440207
	chr12	49440393	49440573
	chr12	49441749	49441852
	chr12	49442443	49442552
	chr12	49442889	49443001
	chr12	49443466	49444573
	chr12	49444670	49446207
	chr12	49446348	49446492
	chr12	49446699	49446855
	chr12	49446991	49447104
	chr12	49447260	49447424
	chr12	49447762	49447923
	chr12	49448091	49448199
	chr12	49448312	49448534
	chr12	49448684	49448809
	chr12	49449060	49449107
KMT5A	chr12	123893303	123893447
BTG1	chr12	92539164	92539673
	chr12	92536286	92538223
HSP90AA1	chr14	102548049	102548158
	chr14	102548449	102548781
	chr14	102549372	102549639
	chr14	102549884	102550030
	chr14	102550131	102550320
	chr14	102550737	102550901
	chr14	102551019	102551335
	chr14	102551636	102551768
	chr14	102552096	102552461
	chr14	102552555	102552715
	chr14	102568213	102568422
	chr14	102605869	102606023
IGHJ1	chr14	106330025	106330072
IGHJ2	chr14	106330426	106330470
IGHJ3	chr14	106330798	106330845
IGHJ4	chr14	106331410	106331460
IGHJ5	chr14	106331618	106331668
MGA	chr15	41961027	41962156
	chr15	41988274	41989221
	chr15	41991062	41991139
	chr15	41991263	41991357
	chr15	41999927	42000057
	chr15	42000303	42000406
	chr15	42002890	42003547
	chr15	42005350	42005694
	chr15	42019379	42019604
	chr15	42021363	42021547
	chr15	42026721	42026792
	chr15	42028380	42028896
	chr15	42032252	42032401
	chr15	42040836	42041125
	chr15	42041310	42042813
	chr15	42046636	42046765
	chr15	42049987	42050037
	chr15	42052522	42052727
	chr15	42053938	42054048
	chr15	42054328	42054560
	chr15	42057085	42057260
	chr15	42058203	42059481
CREBBP	chr16	3777713	3779875
	chr16	3781194	3781474
	chr16	3781778	3781938
	chr16	3786038	3786204
	chr16	3786652	3786816
	chr16	3788561	3788673
	chr16	3789580	3789725
	chr16	3790401	3790550
	chr16	3794896	3794962
	chr16	3795279	3795355
	chr16	3799629	3799684
	chr16	3801728	3801807
	chr16	3807290	3807377
	chr16	3807811	3808049
	chr16	3808856	3808973
	chr16	3817722	3817910
	chr16	3819176	3819354
	chr16	3820572	3820987
	chr16	3823753	3823931
	chr16	3824571	3824694
	chr16	3827615	3827658
	chr16	3828013	3828183
	chr16	3828702	3828818
	chr16	3830734	3830879
	chr16	3831206	3831307
	chr16	3832686	3832927
	chr16	3841983	3842095
	chr16	3843388	3843627
	chr16	3860605	3860780
	chr16	3900299	3901010
PRKCB	chr16	23847323	23847669
	chr16	24043458	24043568
	chr16	24046741	24046868
	chr16	24105485	24105618
	chr16	24135157	24135302
	chr16	24166006	24166178
	chr16	24183592	24183682
	chr16	24185840	24185901
	chr16	24192112	24192249
	chr16	24196433	24196512
	chr16	24196782	24196888
	chr16	24202412	24202551
	chr16	24231283	24231932
PLCG2	chr16	81812864	81813029
	chr16	81819549	81819787
	chr16	81888050	81888192
	chr16	81891869	81891961
	chr16	81892722	81892768
	chr16	81902820	81902903
	chr16	81904458	81904540
	chr16	81914516	81914558
	chr16	81916875	81916946
	chr16	81922778	81922878
	chr16	81925078	81925195
	chr16	81927315	81927399
	chr16	81929413	81929532
	chr16	81934218	81934385
	chr16	81939009	81939112
	chr16	81941291	81941379
	chr16	81942022	81942196
	chr16	81944126	81944325
	chr16	81946203	81946321
	chr16	81953090	81953269
	chr16	81954804	81954874
	chr16	81957091	81957199
	chr16	81960688	81960783
	chr16	81962164	81962229
	chr16	81965103	81965259
	chr16	81968035	81968136
	chr16	81969775	81969983
	chr16	81971364	81971508
	chr16	81972407	81972520
	chr16	81973498	81973664
	chr16	81979781	81979868
	chr16	81990301	81990484
TP53	chr17	7571721	7573008
	chr17	7573928	7574033
	chr17	7576854	7576926
	chr17	7577020	7577155
	chr17	7577500	7577608
	chr17	7578178	7578289
	chr17	7578372	7578554
	chr17	7579313	7579590
	chr17	7579701	7579721
	chr17	7579840	7579940
	chr17	7590696	7590856
CD79B	chr17	62006685	62006835
	chr17	62007131	62007248
	chr17	62007435	62007745
	chr17	62008696	62008748
	chr17	62009556	62009641
BCL2	chr18	60790580	60795992
	chr18	60985316	60987361
RPS15	chr19	1438807	1438891
	chr19	1440019	1440252
	chr19	1440349	1440493
CD79A	chr19	42381191	42381453
	chr19	42383061	42383359
	chr19	42383606	42383723
	chr19	42384738	42384805
	chr19	42384935	42385439
DNMT3A	chr2	25457152	25457289
	chr2	25458577	25458694
	chr2	25459806	25459874
	chr2	25462000	25462084
	chr2	25463172	25463319
	chr2	25463510	25463599
	chr2	25464432	25464576
	chr2	25466768	25466851
	chr2	25467025	25467207
	chr2	25467410	25467521
	chr2	25468123	25468201
	chr2	25468890	25468933
	chr2	25469030	25469178
	chr2	25469490	25469645
	chr2	25469921	25470027
	chr2	25470461	25470618
	chr2	25470907	25471121
XPO1	chr2	61705950	61706101
	chr2	61708321	61708416
	chr2	61709516	61709674
	chr2	61710093	61710226
	chr2	61711073	61711240
	chr2	61712904	61713097
	chr2	61715301	61715406
	chr2	61715724	61715906
	chr2	61717778	61717911
	chr2	61719171	61719333
	chr2	61719461	61719616
	chr2	61719703	61719883
	chr2	61760908	61761038
DUSP2	chr2	96809557	96809776
	chr2	96809894	96810112
	chr2	96810501	96810621
	chr2	96810707	96811109
CXCR4	chr2	136871920	136873813
SF3B1	chr2	198257027	198257185
	chr2	198257697	198257912
	chr2	198260781	198261052
	chr2	198262710	198262840
	chr2	198264780	198264890
	chr2	198265440	198265660
	chr2	198266125	198266249
	chr2	198266467	198266612
	chr2	198266710	198266854
	chr2	198267281	198267550
	chr2	198267674	198267759
	chr2	198272723	198272843
	chr2	198273094	198273305
	chr2	198274495	198274731
	chr2	198281466	198281635
ASXL1	chr20	31019125	31019287
	chr20	31020684	31020788
	chr20	31021088	31021720
SAMHD1	chr20	35521335	35521469
	chr20	35526226	35526362
	chr20	35526844	35526947
	chr20	35532561	35532652
	chr20	35533768	35533906
	chr20	35539622	35539736
	chr20	35540865	35540955
	chr20	35545126	35545233
	chr20	35545353	35545452
	chr20	35547768	35547922
	chr20	35555586	35555655
	chr20	35559164	35559278
	chr20	35563433	35563592
	chr20	35569443	35569514
	chr20	35575142	35575207
	chr20	35579840	35580246
IGLL5	chr22	23229961	23230439
	chr22	23235881	23235998
	chr22	23237556	23238005
MYD88	chr3	38179970	38180519
	chr3	38181356	38181489
	chr3	38181880	38182083
	chr3	38182249	38182339
	chr3	38182624	38184510
SETD2	chr3	47058180	47058744
	chr3	47059129	47059229
	chr3	47061251	47061330
	chr3	47079157	47079267
	chr3	47084052	47084190
	chr3	47087978	47088111
	chr3	47098312	47098980
	chr3	47103654	47103836
	chr3	47108561	47108608
	chr3	47125211	47125872
	chr3	47127686	47127804
	chr3	47129604	47129737
	chr3	47139446	47139571
	chr3	47142949	47143045
	chr3	47144837	47144913
	chr3	47147488	47147610
	chr3	47155367	47155494
	chr3	47158114	47158244
	chr3	47161673	47166038
	chr3	47168139	47168153
	chr3	47205345	47205457
CBLB	chr3	105377810	105378073
	chr3	105389078	105389196
	chr3	105397276	105397415
	chr3	105400324	105400454
	chr3	105400569	105400662
	chr3	105404165	105404310
	chr3	105420939	105421303
	chr3	105422833	105423017
	chr3	105438892	105439094
	chr3	105452854	105452984
	chr3	105456016	105456102
	chr3	105459339	105459475
	chr3	105464762	105464882
	chr3	105572259	105572508
	chr3	105586255	105586435
	chr3	105587581	105587887
ATR	chr3	142231103	142231312
	chr3	142232344	142232480
	chr3	142234238	142234357
	chr3	142238512	142238626
	chr3	142241571	142241683
	chr3	142242836	142243041
	chr3	142253923	142254047
	chr3	142254951	142255043
	chr3	142257325	142257467
	chr3	142259747	142259876
	chr3	142261508	142261599
	chr3	142266568	142266752
	chr3	142268322	142268515
	chr3	142268975	142269144
	chr3	142272070	142272240
	chr3	142272483	142272582
	chr3	142272668	142272857
	chr3	142274720	142274981
	chr3	142275226	142275417
	chr3	142277467	142277618
	chr3	142278094	142278283
	chr3	142279106	142279296
	chr3	142280086	142280263
	chr3	142281075	142281951
	chr3	142284964	142285103
	chr3	142286906	142286996
	chr3	142297489	142297668
TET2	chr4	106155055	106158508
	chr4	106162497	106162586
	chr4	106163992	106164084
	chr4	106164728	106164935
	chr4	106180777	106180926
	chr4	106182917	106183005
	chr4	106190768	106190904
	chr4	106193722	106194075
	chr4	106196206	106197680
FBXW7	chr4	153244020	153244301
	chr4	153245337	153245546
	chr4	153247159	153247383
	chr4	153249361	153249541
	chr4	153250825	153250937
	chr4	153251885	153252020
	chr4	153253749	153253871
	chr4	153258955	153259088
	chr4	153268083	153268223
	chr4	153271195	153271276
	chr4	153332456	153333024
DND1	chr5	140050380	140051335
	chr5	140052031	140052491
	chr5	140052857	140052973
	chr5	140053105	140053171
IRF4	chr6	393099	393368
	chr6	394822	395007
	chr6	401425	401777
	chr6	405019	405130
	chr6	407456	407599
PIM1	chr6	37138034	37138433
	chr6	37138550	37138655
	chr6	37138758	37138807
	chr6	37138902	37139267
CCND3	chr6	41903666	41903845
	chr6	41904298	41904433
	chr6	41904974	41905132
	chr6	41908109	41908323
	chr6	41909191	41909586
NFKBIE	chr6	44227781	44228019
	chr6	44228189	44228276
	chr6	44229364	44229585
	chr6	44230298	44230399
	chr6	44232720	44233525
CARD11	chr7	2949685	2949799
	chr7	2951807	2951930
	chr7	2952922	2953100
	chr7	2954872	2955006
	chr7	2956925	2957019
	chr7	2958126	2958221
	chr7	2959007	2959246
	chr7	2962269	2962394
	chr7	2962767	2962967
	chr7	2963868	2963999
	chr7	2966374	2966425
	chr7	2968233	2968332
	chr7	2969627	2969708
	chr7	2972170	2972220
	chr7	2974088	2974263
	chr7	2976672	2976868
	chr7	2977542	2977666
	chr7	2978314	2978465
	chr7	2979384	2979562
	chr7	2983847	2984171
	chr7	2985454	2985590
	chr7	2987210	2987421
POT1	chr7	124493027	124493192
	chr7	124499012	124499166
	chr7	124503405	124503694
	chr7	124510966	124511095
	chr7	124532321	124532434
BRAF	chr7	140434280	140434570
	chr7	140439613	140439746
	chr7	140449088	140449218
	chr7	140453076	140453193
	chr7	140453988	140454033
	chr7	140476713	140476888
	chr7	140477792	140477875
	chr7	140481377	140481493
	chr7	140482822	140482957
	chr7	140487349	140487384
	chr7	140494109	140494267
	chr7	140500163	140500281
	chr7	140501213	140501360
	chr7	140507761	140507862
	chr7	140508693	140508795
	chr7	140534410	140534672
	chr7	140549912	140550012
	chr7	140624367	140624425
EZH2	chr7	148504478	148504798
	chr7	148506164	148506247
	chr7	148506403	148506482
	chr7	148507426	148507506
	chr7	148508718	148508812
	chr7	148511052	148511229
	chr7	148512007	148512131
	chr7	148512599	148512638
	chr7	148513777	148513870
	chr7	148514315	148514483
	chr7	148514970	148515209
	chr7	148516689	148516779
	chr7	148523547	148523724
	chr7	148524257	148524358
	chr7	148525833	148525972
	chr7	148526821	148526940
	chr7	148529727	148529842
	chr7	148543563	148543690
	chr7	148544275	148544397
	chr7	148581304	148581370
KMT2C	chr7	151833918	151834009
	chr7	151835882	151835989
	chr7	151836272	151836344
	chr7	151836761	151836876
	chr7	151841799	151841966
	chr7	151842239	151842380
	chr7	151843685	151843820
	chr7	151845119	151846237
	chr7	151847986	151848092
	chr7	151848528	151848666
	chr7	151849791	151850039
	chr7	151851096	151851231
	chr7	151851353	151851530
	chr7	151852996	151853142
	chr7	151853291	151853431
	chr7	151855949	151856157
	chr7	151859203	151860911
	chr7	151864232	151864463
	chr7	151866272	151866334
	chr7	151868350	151868427
	chr7	151871217	151871327
	chr7	151873277	151875095
	chr7	151876920	151877211
	chr7	151877797	151879679
	chr7	151880060	151880241
	chr7	151882644	151882716
	chr7	151884348	151884561
	chr7	151884801	151884932
	chr7	151891095	151891213
	chr7	151891315	151891346
	chr7	151891526	151891653
	chr7	151892993	151893096
	chr7	151896365	151896544
	chr7	151900020	151900149
	chr7	151902192	151902310
	chr7	151904386	151904513
	chr7	151917609	151917820
	chr7	151919087	151919151
	chr7	151919659	151919767
	chr7	151921101	151921264
	chr7	151921521	151921701
	chr7	151927009	151927112
	chr7	151927306	151927406
	chr7	151932903	151933018
	chr7	151935793	151935911
	chr7	151944988	151945705
	chr7	151946962	151947038
	chr7	151947939	151948051
	chr7	151949025	151949175
	chr7	151949632	151949800
	chr7	151960102	151960215
	chr7	151962124	151962294
	chr7	151970791	151970952
	chr7	152007052	152007160
	chr7	152008884	152009031
	chr7	152012224	152012423
	chr7	152027687	152027824
	chr7	152055673	152055760
	chr7	152132712	152132911
MYC	chr8	128748841	128748869
	chr8	128750495	128751265
	chr8	128752643	128753204
CDKN2A	chr9	21968056	21968241
	chr9	21968575	21968770
	chr9	21970902	21971207
	chr9	21974678	21974865
NOTCH1	chr9	139388897	139392010
BTK	chrX	100604436	100604944
	chrX	100608183	100608339
	chrX	100608859	100608976
	chrX	100609619	100609682
	chrX	100611041	100611256
	chrX	100611773	100611943
	chrX	100612498	100612571
	chrX	100613299	100613425
	chrX	100613606	100613684
	chrX	100614282	100614335
	chrX	100615077	100615138
	chrX	100615557	100615743
	chrX	100617162	100617228
	chrX	100617550	100617677
	chrX	100624987	100625067
	chrX	100626622	100626689
	chrX	100629525	100629622
	chrX	100630133	100630302
	chrX	100645467	100645784

### Sheet: 28 genes panel
Gene name	Chr	Start (GRCh37)	End (GRCh37)
NRAS	chr1	115256421	115256599
	chr1	115258671	115258798
ITPKB	chr1	226822362	226822587
	chr1	226822362	226822587
	chr1	226923228	226925169
	chr1	226923228	226925169
	chr1	226923228	226925169
	chr1	226923228	226925169
	chr1	226923228	226925169
	chr1	226923228	226925169
	chr1	226923228	226925169
	chr1	226923228	226925169
	chr1	226923228	226925169
	chr1	226923228	226925169
	chr1	226923228	226925169
	chr1	226923228	226925169
EGR2	chr10	64572957	64574228
	chr10	64572957	64574228
	chr10	64572957	64574228
	chr10	64572957	64574228
	chr10	64572957	64574228
	chr10	64572957	64574228
	chr10	64572957	64574228
	chr10	64572957	64574228
	chr10	64572957	64574228
PTEN	chr10	89623185	89624315
	chr10	89623185	89624315
	chr10	89623185	89624315
	chr10	89623185	89624315
	chr10	89623185	89624315
	chr10	89623185	89624315
	chr10	89623185	89624315
	chr10	89653772	89653876
	chr10	89685260	89685324
	chr10	89690793	89690856
	chr10	89692760	89693018
	chr10	89692760	89693018
	chr10	89711865	89712026
	chr10	89711865	89712026
	chr10	89717600	89717786
	chr10	89717600	89717786
	chr10	89720641	89720885
	chr10	89720641	89720885
	chr10	89725034	89728542
	chr10	89725034	89728542
	chr10	89725034	89728542
	chr10	89725034	89728542
	chr10	89725034	89728542
	chr10	89725034	89728542
	chr10	89725034	89728542
	chr10	89725034	89728542
	chr10	89725034	89728542
	chr10	89725034	89728542
	chr10	89725034	89728542
	chr10	89725034	89728542
	chr10	89725034	89728542
	chr10	89725034	89728542
	chr10	89725034	89728542
	chr10	89725034	89728542
	chr10	89725034	89728542
	chr10	89725034	89728542
	chr10	89725034	89728542
	chr10	89725034	89728542
	chr10	89725034	89728542
	chr10	89725034	89728542
	chr10	89725034	89728542
	chr10	89725034	89728542
BIRC3	chr11	102188194	102188302
	chr11	102192568	102196296
	chr11	102192568	102196296
	chr11	102192568	102196296
	chr11	102192568	102196296
	chr11	102192568	102196296
	chr11	102192568	102196296
	chr11	102192568	102196296
	chr11	102192568	102196296
	chr11	102192568	102196296
	chr11	102192568	102196296
	chr11	102192568	102196296
	chr11	102192568	102196296
	chr11	102192568	102196296
	chr11	102192568	102196296
	chr11	102192568	102196296
	chr11	102192568	102196296
	chr11	102192568	102196296
	chr11	102192568	102196296
	chr11	102192568	102196296
	chr11	102192568	102196296
	chr11	102192568	102196296
	chr11	102192568	102196296
	chr11	102192568	102196296
	chr11	102192568	102196296
	chr11	102192568	102196296
	chr11	102198783	102198861
	chr11	102199628	102199676
	chr11	102201730	102201972
	chr11	102201730	102201972
	chr11	102206697	102206951
	chr11	102206697	102206951
	chr11	102207491	102208465
	chr11	102207491	102208465
	chr11	102207491	102208465
	chr11	102207491	102208465
	chr11	102207491	102208465
	chr11	102207491	102208465
	chr11	102207491	102208465
ATM	chr11	108093559	108093913
	chr11	108093559	108093913
	chr11	108093559	108093913
	chr11	108098322	108098615
	chr11	108098322	108098615
	chr11	108099905	108100050
	chr11	108106397	108106561
	chr11	108106397	108106561
	chr11	108114680	108114845
	chr11	108114680	108114845
	chr11	108115515	108115753
	chr11	108115515	108115753
	chr11	108117691	108117854
	chr11	108117691	108117854
	chr11	108119660	108119829
	chr11	108119660	108119829
	chr11	108121428	108121799
	chr11	108121428	108121799
	chr11	108121428	108121799
	chr11	108122564	108122758
	chr11	108122564	108122758
	chr11	108123544	108123639
	chr11	108124541	108124766
	chr11	108124541	108124766
	chr11	108126942	108127067
	chr11	108126942	108127067
	chr11	108128208	108128333
	chr11	108129713	108129802
	chr11	108137898	108138069
	chr11	108139137	108139336
	chr11	108139137	108139336
	chr11	108141791	108142133
	chr11	108141791	108142133
	chr11	108143259	108143579
	chr11	108143259	108143579
	chr11	108143259	108143579
	chr11	108150218	108150335
	chr11	108151722	108151895
	chr11	108151722	108151895
	chr11	108153437	108153606
	chr11	108153437	108153606
	chr11	108154954	108155200
	chr11	108154954	108155200
	chr11	108158327	108158442
	chr11	108159704	108159830
	chr11	108159704	108159830
	chr11	108160329	108160528
	chr11	108160329	108160528
	chr11	108163346	108163520
	chr11	108163346	108163520
	chr11	108164040	108164204
	chr11	108165654	108165786
	chr11	108168014	108168109
	chr11	108170441	108170612
	chr11	108172375	108172516
	chr11	108173580	108173756
	chr11	108173580	108173756
	chr11	108175402	108175579
	chr11	108175402	108175579
	chr11	108178624	108178711
	chr11	108180887	108181042
	chr11	108180887	108181042
	chr11	108183138	108183225
	chr11	108186550	108186840
	chr11	108186550	108186840
	chr11	108186550	108186840
	chr11	108188100	108188248
	chr11	108188100	108188248
	chr11	108190681	108190785
	chr11	108192028	108192147
	chr11	108196037	108196271
	chr11	108196037	108196271
	chr11	108196785	108196952
	chr11	108196785	108196952
	chr11	108198372	108198485
	chr11	108199698	108200015
	chr11	108200941	108201148
	chr11	108200941	108201148
	chr11	108202171	108202284
	chr11	108202606	108202764
	chr11	108202606	108202764
	chr11	108203489	108203627
	chr11	108204613	108204695
	chr11	108205696	108205836
	chr11	108206572	108206688
	chr11	108213949	108214098
	chr11	108216470	108216635
	chr11	108216470	108216635
	chr11	108218006	108218092
	chr11	108224493	108224607
	chr11	108225538	108225601
	chr11	108235809	108239826
	chr11	108235809	108239826
	chr11	108235809	108239826
	chr11	108235809	108239826
	chr11	108235809	108239826
	chr11	108235809	108239826
	chr11	108235809	108239826
	chr11	108235809	108239826
	chr11	108235809	108239826
	chr11	108235809	108239826
	chr11	108235809	108239826
	chr11	108235809	108239826
	chr11	108235809	108239826
	chr11	108235809	108239826
	chr11	108235809	108239826
	chr11	108235809	108239826
	chr11	108235809	108239826
	chr11	108235809	108239826
	chr11	108235809	108239826
KRAS	chr12	25380168	25380346
	chr12	25398208	25398328
CHD2	chr15	93499689	93499879
	chr15	93499689	93499879
	chr15	93510555	93510743
	chr15	93518109	93518180
	chr15	93527560	93527730
	chr15	93534706	93534747
	chr15	93540483	93540633
	chr15	93547847	93547981
	chr15	93552375	93552553
	chr15	93552375	93552553
TP53	chr17	7571720	7573008
	chr17	7571720	7573008
	chr17	7571720	7573008
	chr17	7571720	7573008
	chr17	7571720	7573008
	chr17	7571720	7573008
	chr17	7573927	7574033
	chr17	7576525	7577155
	chr17	7576525	7577155
	chr17	7576525	7577155
	chr17	7576525	7577155
	chr17	7577449	7577658
	chr17	7578177	7578811
	chr17	7578177	7578811
	chr17	7578177	7578811
	chr17	7579312	7579940
	chr17	7579312	7579940
	chr17	7579312	7579940
	chr17	7579312	7579940
	chr17	7579312	7579940
	chr17	7590680	7590878
TGIF1	chr18	3412062	3412262
	chr18	3418131	3418223
	chr18	3447598	3447805
	chr18	3449963	3450513
	chr18	3449963	3450513
	chr18	3449963	3450513
	chr18	3449963	3450513
	chr18	3451581	3452390
	chr18	3451581	3452390
	chr18	3451581	3452390
	chr18	3451581	3452390
	chr18	3451581	3452390
	chr18	3451581	3452390
	chr18	3453762	3453864
	chr18	3456342	3456588
	chr18	3456342	3456588
	chr18	3457353	3458416
	chr18	3457353	3458416
	chr18	3457353	3458416
	chr18	3457353	3458416
	chr18	3457353	3458416
	chr18	3457353	3458416
	chr18	3457353	3458416
XPO1	chr2	61719460	61719616
	chr2	61719460	61719616
SF3B1	chr2	198265439	198265660
	chr2	198265439	198265660
	chr2	198266466	198266854
	chr2	198266466	198266854
	chr2	198266466	198266854
	chr2	198266466	198266854
	chr2	198267280	198267550
	chr2	198267280	198267550
	chr2	198267280	198267550
SAMHD1	chr20	35520212	35521484
	chr20	35520212	35521484
	chr20	35520212	35521484
	chr20	35520212	35521484
	chr20	35520212	35521484
	chr20	35520212	35521484
	chr20	35520212	35521484
	chr20	35526225	35526362
	chr20	35526843	35526947
	chr20	35532560	35532652
	chr20	35533767	35533906
	chr20	35539621	35539736
	chr20	35540864	35540955
	chr20	35545125	35545452
	chr20	35545125	35545452
	chr20	35545125	35545452
	chr20	35547767	35547922
	chr20	35555585	35555655
	chr20	35559163	35559278
	chr20	35563432	35563592
	chr20	35569442	35569514
	chr20	35575141	35575207
	chr20	35579839	35580246
	chr20	35579839	35580246
	chr20	35579839	35580246
	chr20	35579839	35580246
MYD88	chr3	38182623	38182802
	chr3	38182623	38182802
KLHL6	chr3	183211842	183212094
	chr3	183211842	183212094
	chr3	183211842	183212094
	chr3	183273124	183273524
	chr3	183273124	183273524
	chr3	183273124	183273524
	chr3	183273124	183273524
FBXW7	chr4	153245336	153245546
	chr4	153245336	153245546
	chr4	153247158	153247383
	chr4	153247158	153247383
	chr4	153249360	153249541
	chr4	153249360	153249541
	chr4	153258954	153259088
IRF4	chr6	393098	393368
	chr6	393098	393368
	chr6	393098	393368
	chr6	394821	395007
RIPK1	chr6	3105716	3106285
	chr6	3105716	3106285
	chr6	3105716	3106285
	chr6	3105716	3106285
	chr6	3113287	3113583
	chr6	3113287	3113583
	chr6	3113287	3113583
HIST1H1E	chr6	26156609	26157288
	chr6	26156609	26157288
	chr6	26156609	26157288
	chr6	26156609	26157288
POT1	chr7	124499011	124499166
	chr7	124499011	124499166
	chr7	124503404	124503694
	chr7	124503404	124503694
	chr7	124503404	124503694
	chr7	124510965	124511095
	chr7	124532320	124532434
BRAF	chr7	140453050	140453218
ZFPM2	chr8	106331147	106331209
	chr8	106431372	106431530
	chr8	106456508	106456609
	chr8	106573591	106573709
	chr8	106646474	106646585
	chr8	106800946	106801152
	chr8	106800946	106801152
	chr8	106810952	106811176
	chr8	106810952	106811176
	chr8	106813275	106816767
	chr8	106813275	106816767
	chr8	106813275	106816767
	chr8	106813275	106816767
	chr8	106813275	106816767
	chr8	106813275	106816767
	chr8	106813275	106816767
	chr8	106813275	106816767
	chr8	106813275	106816767
	chr8	106813275	106816767
	chr8	106813275	106816767
	chr8	106813275	106816767
	chr8	106813275	106816767
	chr8	106813275	106816767
	chr8	106813275	106816767
	chr8	106813275	106816767
	chr8	106813275	106816767
	chr8	106813275	106816767
	chr8	106813275	106816767
	chr8	106813275	106816767
	chr8	106813275	106816767
	chr8	106813275	106816767
	chr8	106813275	106816767
	chr8	106813275	106816767
	chr8	106813275	106816767
CDKN2A	chr9	21967741	21968251
	chr9	21967741	21968251
	chr9	21967741	21968251
	chr9	21967741	21968251
	chr9	21968564	21968780
	chr9	21968564	21968780
	chr9	21970891	21971217
	chr9	21970891	21971217
	chr9	21970891	21971217
	chr9	21974393	21975142
	chr9	21974393	21975142
	chr9	21974393	21975142
	chr9	21974393	21975142
	chr9	21974393	21975142
	chr9	21974393	21975142
	chr9	21994128	21994500
	chr9	21994128	21994500
	chr9	21994128	21994500
NOTCH1	chr9	139390498	139392010
	chr9	139390498	139392010
	chr9	139390498	139392010
	chr9	139390498	139392010
	chr9	139390498	139392010
	chr9	139390498	139392010
	chr9	139390498	139392010
	chr9	139390498	139392010
	chr9	139390498	139392010
	chr9	139390498	139392010
BCOR	chrX	39914621	39914766
	chrX	39921999	39922324
	chrX	39921999	39922324
	chrX	39921999	39922324
	chrX	39931602	39934433
	chrX	39931602	39934433
	chrX	39931602	39934433
	chrX	39931602	39934433
	chrX	39931602	39934433
	chrX	39931602	39934433
	chrX	39931602	39934433
	chrX	39931602	39934433
	chrX	39931602	39934433
	chrX	39931602	39934433
	chrX	39931602	39934433
	chrX	39931602	39934433
	chrX	39931602	39934433
	chrX	39931602	39934433
	chrX	39931602	39934433
	chrX	39931602	39934433
	chrX	39931602	39934433
	chrX	39931602	39934433
	chrX	39931602	39934433
	chrX	39931602	39934433
DDX3X	chrX	41196661	41196718
	chrX	41203492	41203652
	chrX	41204433	41204801
	chrX	41204433	41204801
	chrX	41204433	41204801
MED12	chrX	70338406	70338703
	chrX	70338406	70338703
	chrX	70338406	70338703
	chrX	70339223	70340020
	chrX	70339223	70340020
	chrX	70339223	70340020
	chrX	70339223	70340020
	chrX	70339223	70340020
	chrX	70339223	70340020
	chrX	70340821	70341666
	chrX	70340821	70341666
	chrX	70340821	70341666
	chrX	70340821	70341666
	chrX	70340821	70341666
	chrX	70342050	70343076
	chrX	70342050	70343076
	chrX	70342050	70343076
	chrX	70342050	70343076
	chrX	70342050	70343076
	chrX	70342050	70343076
	chrX	70342050	70343076
	chrX	70342050	70343076
	chrX	70343444	70343570
	chrX	70344009	70344238
	chrX	70344009	70344238
	chrX	70344614	70345563
	chrX	70344614	70345563
	chrX	70344614	70345563
	chrX	70344614	70345563
	chrX	70344614	70345563
	chrX	70344614	70345563
	chrX	70344614	70345563
	chrX	70345886	70346334
	chrX	70345886	70346334
	chrX	70345886	70346334
	chrX	70345886	70346334
	chrX	70346819	70347317
	chrX	70346819	70347317
	chrX	70346819	70347317
	chrX	70346819	70347317
	chrX	70347743	70348568
	chrX	70347743	70348568
	chrX	70347743	70348568
	chrX	70347743	70348568
	chrX	70347743	70348568
	chrX	70347743	70348568
	chrX	70348964	70350064
	chrX	70348964	70350064
	chrX	70348964	70350064
	chrX	70348964	70350064
	chrX	70348964	70350064
	chrX	70348964	70350064
	chrX	70348964	70350064
	chrX	70348964	70350064
	chrX	70351400	70351471
	chrX	70351923	70352388
	chrX	70351923	70352388
	chrX	70351923	70352388
	chrX	70351923	70352388
	chrX	70352695	70353062
	chrX	70352695	70353062
	chrX	70352695	70353062
	chrX	70354207	70355103
	chrX	70354207	70355103
	chrX	70354207	70355103
	chrX	70354207	70355103
	chrX	70354207	70355103
	chrX	70354207	70355103
	chrX	70354207	70355103
	chrX	70356131	70357793
	chrX	70356131	70357793
	chrX	70356131	70357793
	chrX	70356131	70357793
	chrX	70356131	70357793
	chrX	70356131	70357793
	chrX	70356131	70357793
	chrX	70356131	70357793
	chrX	70356131	70357793
	chrX	70356131	70357793
	chrX	70356131	70357793
	chrX	70356131	70357793
	chrX	70360485	70360707
	chrX	70360485	70360707
	chrX	70361080	70361220
	chrX	70361733	70362304
	chrX	70361733	70362304
	chrX	70361733	70362304
ZMYM3	chrX	70461077	70461194
	chrX	70462020	70462274
	chrX	70462020	70462274
	chrX	70463679	70463830
	chrX	70466203	70466362
	chrX	70468869	70469079
	chrX	70468869	70469079
	chrX	70469876	70470053
	chrX	70472439	70473124
	chrX	70472439	70473124
	chrX	70472439	70473124
	chrX	70472439	70473124
	chrX	70472439	70473124
