## Supplementary material for "Differential genomic and transcriptomic events associated with high-grade transformation of Chronic Lymphocytic Leukemia": HICF2 Consortium members

### Sheet: Sheet1
NIHR Oxford Biomedical Research Centre, Wellcome Centre for Human Genetics, University of Oxford, Oxford OX3 7BN, UK
Jenny C. Taylor
Samantha J. L. Knight
Alistair T. Pagnamenta
Niko Popitsch
Carme Camps
Melissa M. Pentony
Erika M. Kvikstad
Lukas Lange
Mona Hashim
Steve Harris
Mark Tilley
Dimitrios V. Vavoulis
Pamela Kaisaki
Vassilis Ragoussis
Matteo Ferla
Oxford Molecular Diagnostics Centre, Department of Oncology, University of Oxford, Oxford OX3 9DU, UK
Anna H. Schuh
Helene Dreau
Kate E. Ridout
Pauline Robbe
Pavlos Antoniou
Outi Salminen
Maite Cabes
Laura Lopez Pascua
Angela Hamblin
Oxford NHS Regional Molecular Genetics Laboratory, Oxford University Hospitals NHS Trust, Oxford OX3 7LE, UK
John Taylor
Conrad Smith
